# Semaglutide interferes with postnatal development of juvenile mice with compromised growth

**DOI:** 10.1101/2024.05.06.592704

**Authors:** Amélie Joly, Lucas Rebiffé, Yves Dusabyinema, Julien Dellinger, Karine Gauthier, François Leulier, Filipe De Vadder

## Abstract

GLP-1 receptor agonists, including semaglutide, are increasingly used to treat obesity—and to a lesser extent, type 2 diabetes—in children and adolescents. Despite their therapeutic promise, the impact of semaglutide on key endocrine and metabolic developmental processes during this period is not yet fully understood. To address the limited understanding of GLP-1 receptor agonists during development, we investigated the effects of chronic semaglutide treatment on growth and metabolism of weanling male mice. In juvenile mice displaying a normal growth pattern, semaglutide lowered blood glucose without affecting food intake or weight gain. In contrast, chronic semaglutide treatment in growth-stunted juveniles exacerbated linear growth impairment, despite preserving glucose-lowering effects. Transcriptomic analysis of the liver, complemented by gene expression studies in other metabolically active tissues, suggested altered energy expenditure, indicating a complex interaction between semaglutide, energy metabolism, and growth during juvenile development. These findings underscore the importance of developmental context when evaluating the safety and efficacy of GLP-1 receptor agonists in pediatric populations.
