## Supplementary material for "Semaglutide interferes with postnatal development of juvenile mice with compromised growth": Table 1

### Sheet: Feuil1
			Control Diet (AIN93G)	Stunting-Inducing Diet
Energy density (kcal/g)			3.95994	3.63994
Carbohydrates (g/kg)	Monosaccharides	Corn starch	397.486	405.786
	Disaccharides	Maltodextrin	132	200
	Polysaccharides	Sucrose	100	100
	Fiber	Cellulose	50	130
	kcal/g		2.51794	2.82314
	kcal (% of total)		63.5853	77.5601
Proteins (g/kg)	Crude protein	Casein	200	46
		L-cystine	3	0.7
	kcal/g		0.812	0.1868
	kcal (% of total)		20.5053	5.13195
Fats (g/kg)	Crude fat	Soybean oil	70	70
		Anhydrous milk fat	-	-
		Olive oil	-	-
		Lard	-	-
		Beef tallow	-	-
		Corn oil	-	-
		Cholesterol	-	-
	kcal/g		0.63	0.63
	kcal (% of total)		15.9093	17.308
		Mineral mix AIN93G-MX	35	35
		Vitamin mix AIN93G-VX	10	10
		Choline bitartrate	2.5	2.5
		THBQ, antioxidant	0.014	0.014
Minerals (mg/kg)	Calcium		5100	4306
	Phosphorus		3000	1893
	Sodium		1019	1019
	Potassium		3600	3600
	Magnesium		507	507
	Iron		35	35
	Zinc		30	30
	Copper		6	6
	Selenium		0.15	0.15
Vitamins (U/kg)	Thiamin (mg)		5	5
	Riboflavin (mg)		6	6
	Niacin (mg)		30	30
	Pyridoxine (mg)		6	6
	Folate (mg)		2	2
	Vitamin B12 (µg)		25	25
	Vitamin A (IU)		4000	4000
	Vitamin D (IU)		1000	1000
	Vitamin E (IU)		75	75
	Vitamin K (µg)		750	750
	Choline (mg)		1027	1027
Amino acids (mg/kg)	Alanine		4600	1058
	Arginine		6400	1472
	Aspartic acid + asparagine		12200	2806
	Cystine		3700	861
	Glutamic acid + glutamine		36300	8349
	Glycine		3200	736
	Histidine		4600	1058
	Isoleucine		8500	1955
	Leucine		15400	3542
	Lysine		13000	2990
	Methionine		4600	1058
	Phenylalanine		8800	2024
	Proline		20500	4715
	Serine		9700	2231
	Threonine		6700	1541
	Tryptophan		2100	483
	Tyrosine		9300	2139
	Valine		10000	2300
