## Supplementary material for "Semaglutide interferes with postnatal development of juvenile mice with compromised growth": Table 2

### Sheet: Feuil1
Gene	Tissue	Forward	Reverse
Igf1	Liver	ACCAAAATGACCGCACCTGC	AACACTCATCCACAATGCCTGTC
Ghr	Liver	AATCCAAGCCTGGGGACAAG	GTCTCCAGTTCAGGGGAACG
Actb	Liver	GGCTGTATTCCCCTCCATCG	CCAGTTGGTAACAATGCCATGT
Rpl32	Liver, BAT, WAT	CCTCTGGTGAAGCCCAAGATC	TCTGGGTTTCCGCCAGTTT
Igf1r	Muscle	GTGGGGGCTCGTGTTTCTC	GATCACCGTGCAGTTTTCCA
Gapdh	Muscle	TGTGTCCGTCGTGGATCTGA	TTGCTGTTGAAGTCGCAGGAG
Tbp	Muscle	CAAACCCAGAATTGTTCTCCTT	ATGTGGTCTTCCTGAATC
Ucp3	Muscle	TTTCTGCGTCTGGGAGCTT	GGCCCTCTTCAGTTGCTCAT
Serca2a	Muscle	GCTCATTTTCCAGATCACACCG	GTTACTCCAGTATTGCGGGTTG
Serca2b	Muscle	ACCTTTGCCGCTCATTTTCCAG	AGGCTGCACACACTCTTTACC
Ryr1	Muscle	GAGTCTAAGCGCCAGTTCATCTTC	GCTCACGAACAGCTCCATCTTC
Acadl	Muscle	TGCCCTATATTGCGAATTACGG	CTATGGCACCGATACACTTGC
Acadm	Muscle	GGTTTGGCTTTTGGACAATG	TGACGTGTCCAATCTACCACA
Pfkm	Muscle	GCGACTTGCTGAATGATCTCC	CATTGTCGATTGAGCCAACCA
Sdhb	Muscle	AATTTGCCATTTACCGATGGGA	AGCATCCAACACCATAGGTCC
Rsp18	BAT, WAT	ACCACAACCGCTATGGCTC	GCAAGGATTCCCAGCAACTTT
Ucp1	BAT, WAT	AAGCTGTGCGATGTCCATGT	AAGCCACAAACCCTTTGAAAA
Pgc1a	BAT, WAT	GACTCAGTGTCACCACCGAAA	TGAACGAGAGCGCATCCTT
Dio2	BAT	CCTAGATGCCTACAAACAGGTTAAA	TGTTACCTGATTCAGGATTGGA
Alpl	BAT, WAT	CCGGGGACATGCAGTATGAATTG	TGGTCAATCCTGCCTCCTTCC
mCBK	BAT, WAT	TGACCTGGACCCCAACTACG	AGGCTGGACAGAGCTTCTACTG
Lpl	BAT, WAT	GGCCAGATTCATCAACTGGAT	GCTCCAAGGCTGTACCCTAAG
Cpt1b	BAT	TGGGCACCTCTGGGAGTTTG	GCAACGTGGTGTTTGGCTCA
