## Supplementary material for "Semaglutide interferes with postnatal development of juvenile mice with compromised growth": Table 3

### Sheet: CD
OGTT - LMM Fixed Effects
Effect	Estimate	Std_Error	df	t_value	Pr(>|t|)
(Intercept)	7.8268	1.63793	41.9184	4.778	2.19e-05	****
TreatmentVeh	5.71741	2.39427	41.9184	2.388	0.0215	*
Time	-0.028037	0.015371	170	-1.824	0.0699
Batch	1.43254	1.0158	41.9184	1.41	0.1658
TreatmentVeh:Time	0.022433	0.022468	170	0.998	0.3195
TreatmentVeh:Batch	-0.616489	1.46814	41.9184	-0.42	0.6767
Time:Batch	0.004931	0.009532	170	0.517	0.6056
TreatmentVeh:Time:Batch	-0.022996	0.013777	170	-1.669	0.0969
OGTT - EMMEANS Contrasts
Contrast	estimate	SE	df	t. ratio	p.value	Cohens_d	Effect size
Sema - Veh (Time = 0)	-4.79	0.734	41.9	-6.529	< 0,0001	-2.51	Large	****
Sema - Veh (Time = 15)	-4.61	0.69	33.1	-6.682	< 0,0001	-2.42	Large	****
Sema - Veh (Time = 30)	-4.43	0.66	27.7	-6.717	< 0,0001	-2.32	Large	****
Sema - Veh (Time = 45)	-4.25	0.644	25.2	-6.595	< 0,0001	-2.23	Large	****
Sema - Veh (Time = 60)	-4.07	0.646	25.4	-6.302	< 0,0001	-2.13	Large	****
Sema - Veh (Time = 90)	-3.71	0.696	34.1	-5.329	< 0,0001	-1.94	Large	****
Sema - Veh (Time = 120)	-3.35	0.798	56.8	-4.193	0.0001	-1.75	Large	****
BW - LMM Fixed Effects
Effect	Estimate	Std_Error	df	t_value	Pr(>|t|)
(Intercept)	4.85341	2.22706	168.3	2.179	0.0307	*
TreatmentVeh	0.30642	3.18593	169	0.096	0.9235
Age	0.31051	0.05184	142.608	5.99	1.63e-08	****
Batch	0.42793	1.38116	168.3	0.31	0.7571
TreatmentVeh:Age	0.01258	0.07497	144.896	0.168	0.867
TreatmentVeh:Batch	-0.51846	1.95649	168.887	-0.265	0.7913
Age:Batch	-0.02301	0.03215	142.608	-0.716	0.4754
TreatmentVeh:Age:Batch	0.00538	0.04605	144.418	0.117	0.9071
BW - EMMEANS Contrasts
Contrast	estimate	SE	df	t. ratio	p.value	Cohens_d	Effect size
Sema - Veh (Age = 21)	0.0376	0.586	79.7	0.064	0.949	0.0207	Negligible
Sema - Veh (Age = 28)	-0.1069	0.493	43.9	-0.217	0.8292	-0.0588	Negligible
Sema - Veh (Age = 35)	-0.2515	0.441	28.2	-0.571	0.5726	-0.1383	Negligible
Sema - Veh (Age = 42)	-0.396	0.444	28.7	-0.891	0.3801	-0.2177	Small
Sema - Veh (Age = 49)	-0.5406	0.503	45.3	-1.076	0.2878	-0.2972	Small
Sema - Veh (Age = 56)	-0.6852	0.6	80.8	-1.142	0.2568	-0.3767	Small
Size - LMM Fixed Effects
Effect	Estimate	Std_Error	df	t_value	p_value
(Intercept)	5.45672	0.398848	165.077	13.681	< 2E-16	****
TreatmentVeh	-0.116016	0.57311	165.417	-0.202	0.8398
Age	0.071501	0.00939	139.806	7.614	3.59e-12	****
Batch	0.429677	0.247355	165.077	1.737	0.0842
TreatmentVeh:Age	0.012591	0.013618	141.828	0.925	0.3568
TreatmentVeh:Batch	0.012158	0.35428	165.336	0.034	0.9727
Age:Batch	-0.009985	0.005824	139.806	-1.715	0.0886
TreatmentVeh:Age:Batch	-0.004262	0.00841	141.327	-0.507	0.6131
Size - EMMEANS Contrasts
Contrast	estimate	SE	df	t. ratio	p.value	Cohens_d	Effect size
Sema - Veh (Age = 21)	-0.0324	0.104	83.5	-0.311	0.7566	-0.0983	Negligible
Sema - Veh (Age = 28)	-0.0758	0.0864	44.7	-0.877	0.3851	-0.2299	Small
Sema - Veh (Age = 35)	-0.1192	0.0763	27.4	-1.563	0.1296	-0.3616	Small
Sema - Veh (Age = 42)	-0.1625	0.0768	27.7	-2.116	0.0435	-0.4933	Moderate
Sema - Veh (Age = 49)	-0.2059	0.0879	45.6	-2.343	0.0235	-0.625	Moderate	*
Sema - Veh (Age = 56)	-0.2493	0.106	83.5	-2.348	0.0213	-0.7566	Moderate	*

### Sheet: SID
OGTT - LMM Fixed Effects
Effect	Estimate	Std_Error	df	t_value	Pr(>|t|)
(Intercept)	4.54	1.774	36.52	2.559	0.0148	*
TreatmentVeh	3.374	2.51	36.52	1.345	0.187
Time	-0.0004032	0.01373	176	-0.029	0.9766
Batch	1.463	1.1	36.52	1.329	0.192
TreatmentVeh:Time	0.005682	0.01942	176	0.293	0.7702
TreatmentVeh:Batch	0.3776	1.556	36.52	0.243	0.8096
Time:Batch	-0.003946	0.008516	176	-0.463	0.6437
TreatmentVeh:Time:Batch	-0.01324	0.01204	176	-1.1	0.273
OGTT - EMMEANS Contrasts
Contrast	estimate	SE	df	t. ratio	p.value	Cohens_d	Effect size
Sema - Veh (Time = 0)	-3.94	0.778	36.5	-5.064	< 0,0001	-2.31	Very Large	****
Sema - Veh (Time = 15)	-3.73	0.747	31.1	-4.992	< 0,0001	-2.19	Very Large	****
Sema - Veh (Time = 30)	-3.52	0.725	27.7	-4.846	< 0,0001	-2.06	Very Large	****
Sema - Veh (Time = 45)	-3.3	0.715	26.1	-4.619	0.0001	-1.94	Very Large	****
Sema - Veh (Time = 60)	-3.09	0.716	26.3	-4.317	0.0002	-1.81	Very Large	***
Sema - Veh (Time = 90)	-2.66	0.751	31.7	-3.549	0.0012	-1.56	Large	**
Sema - Veh (Time = 120)	-2.24	0.825	45.5	-2.715	0.0093	-1.31	Large	**
BW - LMM Fixed Effects
Effect	Estimate	Std_Error	df	t_value	Pr(>|t|)
(Intercept)	8.19238	1.21851	84.1723	6.723	2e-09	****
TreatmentVeh	-3.89598	1.72324	84.1723	-2.261	0.0263	*
Age	0.04294	0.02199	145.999	1.952	0.0528
Batch	0.93782	0.75569	84.1723	1.241	0.218
TreatmentVeh:Age	0.18726	0.0311	145.999	6.02	1.34e-08	****
TreatmentVeh:Batch	0.14777	1.06871	84.1723	0.138	0.8904
Age:Batch	-0.03162	0.01364	145.999	-2.318	0.0218	*
TreatmentVeh:Age:Batch	-0.01792	0.01929	145.999	-0.929	0.3544
BW - EMMEANS Contrasts
Contrast	estimate	SE	df	t. ratio	p.value	Cohens_d	Effect size
Sema - Veh (Age = 21)	0.306	0.42	36.8	0.73	0.4699	0.397	Small
Sema - Veh (Age = 28)	-0.816	0.397	29.7	-2.054	0.0489	-1.058	Large	*
Sema - Veh (Age = 35)	-1.939	0.386	26.4	-5.026	< 0,0001	-2.512	Very Large	****
Sema - Veh (Age = 42)	-3.061	0.386	26.4	-7.937	< 0,0001	-3.967	Very Large	****
Sema - Veh (Age = 49)	-4.184	0.397	29.7	-10.529	< 0,0001	-5.421	Very Large	****
Sema - Veh (Age = 56)	-5.307	0.42	36.8	-12.644	< 0,0001	-6.876	Very Large	****
Size - LMM Fixed Effects
Effect	Estimate	Std_Error	df	t_value	Pr(>|t|)
(Intercept)	6.11323	0.242383	80.7678	25.221	< 2E-16	****
TreatmentVeh	-0.318741	0.342781	80.7678	-0.93	0.35521
Age	0.028375	0.004307	146	6.587	7.59e-10	****
Batch	0.433027	0.150319	80.7678	2.881	0.005079	**
TreatmentVeh:Age	0.029468	0.006092	146	4.837	3.31e-06	****
TreatmentVeh:Batch	-0.152415	0.212584	80.7678	-0.717	0.475464	*
Age:Batch	-0.01059	0.002671	146	-3.964	0.000115	***
TreatmentVeh:Age:Batch	-0.002821	0.003778	146	-0.747	0.456489
Size - EMMEANS Contrasts
Contrast	estimate	SE	df	t. ratio	p.value	Cohens_d	Effect size
Sema - Veh (Age = 21)	0.0174	0.0843	36.1	0.206	0.8377	0.115	Negligible
Sema - Veh (Age = 28)	-0.1593	0.08	29.5	-1.99	0.0559	-1.054	Large
Sema - Veh (Age = 35)	-0.3359	0.0778	26.4	-4.318	0.0002	-2.222	Very Large	***
Sema - Veh (Age = 42)	-0.5126	0.0778	26.4	-6.589	< 0,0001	-3.391	Very Large	****
Sema - Veh (Age = 49)	-0.6892	0.08	29.5	-8.614	< 0,0001	-4.56	Very Large	****
Sema - Veh (Age = 56)	-0.8659	0.0843	36.1	-10.275	< 0,0001	-5.729	Very Large	****
